# Mud, microbes, and macrofauna: seasonal dynamics of the iron biogeochemical cycle in an intertidal mudflat

**DOI:** 10.1101/2020.05.18.100800

**Authors:** Jacob P. Beam, Sarabeth George, Nicholas R. Record, Peter D. Countway, David T. Johnston, Peter R. Girguis, David Emerson

## Abstract

Microorganisms and burrowing animals exert a pronounced impact on the cycling of redox sensitive metals in coastal sediments. Sedimentary metal cycling is likely controlled by seasonal processes including changes in temperature, animal feeding behavior due to food availability, and availability of organic matter in sediments. We hypothesized that the iron biogeochemical cycle and associated sedimentary microbial community will respond to seasonal changes in a bioturbated intertidal mudflat. In this study, we monitored the spatiotemporal dynamics of porewater and highly reactive solid phase iron with the corresponding prokaryotic and eukaryotic sedimentary microbial communities over one annual cycle from November 2015 to November 2016. Continuous and seasonally variable pools of both porewater Fe(II) and highly reactive iron (Fe_HR_) were observed throughout the season with significant increases of Fe(II) and Fe_HR_ in response to increased sediment temperature in summer months. Maximum concentrations of Fe(II) and Fe_HR_ were predominantly confined to the upper 5 cm of sediment throughout the season. Iron-oxidizing and -reducing microorganisms were present and stable throughout the season, and exhibited strong depth-dependent stratification likely due to availability of Fe(II) and Fe_HR_ pools, respectively. Otherwise, the community was dominated by Deltaproteobacteria, which are involved in sulfur and potentially iron cycling, as well as Gammaproteobacteria and Bacteroidetes. The microbial community was relatively stable throughout the seasonal cycle, but showed strong separation with depth, probably driven by changes in oxygen availability and organic matter. The relative abundance of diatoms revealed a noticeable seasonal signature, which we attribute to spring and fall blooms recorded in the sediments. Macro-, meio, and microfauna were detected throughout the season with some seasonal variations that may influence sedimentary iron transformations by active microbial grazing. The seasonal dynamics of the sedimentary iron cycle are controlled by numerous, interdependent processes, with macrobiota-microbiota relationships and depth stratification comprising primary components. Deciphering these processes in natural ecosystems is essential to understand how they might respond to future environmental perturbations, such as anthropogenic nutrient release to coastal systems.
