## Supplemental Table 1 for "Mud, microbes, and macrofauna: seasonal dynamics of the iron biogeochemical cycle in an intertidal mudflat"

sampling_site	date_of_sampling	latitude	longitude	sampling_depth	sediment_temperature	low_tide_surface_water_salinity	dissolved_pore_water_ferrous_iron	sedimentary_poorly-crystalline_ironoxide_Fe	dna_sed_ug	timepoint
eddy	18-11-2015	43.994827	-69.648632	0.5	4.5	34	3	64	nd	0
eddy	18-11-2015	43.994827	-69.648632	1.5	4.5	34	105	68	nd	0
eddy	18-11-2015	43.994827	-69.648632	2.5	4.5	34	121	59	nd	0
eddy	18-11-2015	43.994827	-69.648632	3.5	4.5	34	52	51	nd	0
eddy	18-11-2015	43.994827	-69.648632	4.5	4.5	34	65	44	nd	0
eddy	18-11-2015	43.994827	-69.648632	5.5	4.5	34	75	50	nd	0
eddy	18-11-2015	43.994827	-69.648632	6.5	4.5	34	95	78	nd	0
eddy	18-11-2015	43.994827	-69.648632	7.5	4.5	34	56	57	nd	0
eddy	18-11-2015	43.994827	-69.648632	8.5	4.5	34	61	41	nd	0
eddy	18-11-2015	43.994827	-69.648632	9.5	4.5	34	55	44	nd	0
eddy	16-12-2015	43.994827	-69.648632	0.5	3	37	4	89	9.09	1
eddy	16-12-2015	43.994827	-69.648632	1.5	3	37	67	86	11.78	1
eddy	16-12-2015	43.994827	-69.648632	2.5	3	37	54	96	11.94	1
eddy	16-12-2015	43.994827	-69.648632	3.5	3	37	50	65	9.33	1
eddy	16-12-2015	43.994827	-69.648632	4.5	3	37	41	76	8.47	1
eddy	16-12-2015	43.994827	-69.648632	5.5	3	37	52	76	8.88	1
eddy	16-12-2015	43.994827	-69.648632	6.5	3	37	45	82	7.00	1
eddy	16-12-2015	43.994827	-69.648632	7.5	3	37	55	86	9.28	1
eddy	16-12-2015	43.994827	-69.648632	8.5	3	37	53	67	10.08	1
eddy	16-12-2015	43.994827	-69.648632	9.5	3	37	53	110	10.67	1
eddy	15-01-2016	43.994827	-69.648632	0.5	0.5	34	4	68	bd	2
eddy	15-01-2016	43.994827	-69.648632	1.5	0.5	34	94	72	7.19	2
eddy	15-01-2016	43.994827	-69.648632	2.5	0.5	34	111	68	11.88	2
eddy	15-01-2016	43.994827	-69.648632	3.5	0.5	34	103	62	10.56	2
eddy	15-01-2016	43.994827	-69.648632	4.5	0.5	34	90	60	10.65	2
eddy	15-01-2016	43.994827	-69.648632	5.5	0.5	34	84	82	10.53	2
eddy	15-01-2016	43.994827	-69.648632	6.5	0.5	34	50	48	13.47	2
eddy	15-01-2016	43.994827	-69.648632	7.5	0.5	34	67	44	11.41	2
eddy	15-01-2016	43.994827	-69.648632	8.5	0.5	34	52	60	10.58	2
eddy	15-01-2016	43.994827	-69.648632	9.5	0.5	34	42	51	11.81	2
eddy	18-02-2016	43.994827	-69.648632	0.5	7	33	49	90	13.93	3
eddy	18-02-2016	43.994827	-69.648632	1.5	7	33	135	63	11.45	3
eddy	18-02-2016	43.994827	-69.648632	2.5	7	33	121	80	6.46	3
eddy	18-02-2016	43.994827	-69.648632	3.5	7	33	148	81	4.74	3
eddy	18-02-2016	43.994827	-69.648632	4.5	7	33	99	71	6.00	3
eddy	18-02-2016	43.994827	-69.648632	5.5	7	33	133	68	6.26	3
eddy	18-02-2016	43.994827	-69.648632	6.5	7	33	114	71	6.65	3
eddy	18-02-2016	43.994827	-69.648632	7.5	7	33	99	53	4.62	3
eddy	18-02-2016	43.994827	-69.648632	8.5	7	33	96	72	6.06	3
eddy	18-02-2016	43.994827	-69.648632	9.5	7	33	101	86	4.86	3
eddy	17-03-2016	43.994827	-69.648632	0.5	7	34	61	115	8.35	4
eddy	17-03-2016	43.994827	-69.648632	1.5	7	34	147	118	8.14	4
eddy	17-03-2016	43.994827	-69.648632	2.5	7	34	134	111	6.29	4
eddy	17-03-2016	43.994827	-69.648632	3.5	7	34	99	104	6.90	4
eddy	17-03-2016	43.994827	-69.648632	4.5	7	34	101	102	9.07	4
eddy	17-03-2016	43.994827	-69.648632	5.5	7	34	79	87	6.65	4
eddy	17-03-2016	43.994827	-69.648632	6.5	7	34	53	90	7.31	4
eddy	17-03-2016	43.994827	-69.648632	7.5	7	34	37	112	6.51	4
eddy	17-03-2016	43.994827	-69.648632	8.5	7	34	43	135	6.80	4
eddy	17-03-2016	43.994827	-69.648632	9.5	7	34	57	129	4.84	4
eddy	22-04-2016	43.994827	-69.648632	0.5	10	34	0	108	7.11	5
eddy	22-04-2016	43.994827	-69.648632	1.5	10	34	56	74	7.63	5
eddy	22-04-2016	43.994827	-69.648632	2.5	10	34	91	86	6.72	5
eddy	22-04-2016	43.994827	-69.648632	3.5	10	34	89	71	5.65	5
eddy	22-04-2016	43.994827	-69.648632	4.5	10	34	101	107	6.52	5
eddy	22-04-2016	43.994827	-69.648632	5.5	10	34	104	109	2.74	5
eddy	22-04-2016	43.994827	-69.648632	6.5	10	34	92	92	5.15	5
eddy	22-04-2016	43.994827	-69.648632	7.5	10	34	82	74	7.19	5
eddy	22-04-2016	43.994827	-69.648632	8.5	10	34	80	70	6.43	5
eddy	22-04-2016	43.994827	-69.648632	9.5	10	34	72	72	5.76	5
eddy	26-05-2016	43.994827	-69.648632	0.5	12	34	76	117	7.30	6
eddy	26-05-2016	43.994827	-69.648632	1.5	12	34	112	96	7.00	6
eddy	26-05-2016	43.994827	-69.648632	2.5	12	34	39	122	5.61	6
eddy	26-05-2016	43.994827	-69.648632	3.5	12	34	130	102	5.41	6
eddy	26-05-2016	43.994827	-69.648632	4.5	12	34	161	106	5.62	6
eddy	26-05-2016	43.994827	-69.648632	5.5	12	34	137	97	4.96	6
eddy	26-05-2016	43.994827	-69.648632	6.5	12	34	98	79	4.28	6
eddy	26-05-2016	43.994827	-69.648632	7.5	12	34	107	98	5.19	6
eddy	26-05-2016	43.994827	-69.648632	8.5	12	34	101	86	4.47	6
eddy	26-05-2016	43.994827	-69.648632	9.5	12	34	119	85	3.86	6
eddy	24-06-2016	43.994827	-69.648632	0.5	14	28	2	152	4.73	7
eddy	24-06-2016	43.994827	-69.648632	1.5	14	28	150	147	0.51	7
eddy	24-06-2016	43.994827	-69.648632	2.5	14	28	177	148	5.59	7
eddy	24-06-2016	43.994827	-69.648632	3.5	14	28	263	109	5.27	7
eddy	24-06-2016	43.994827	-69.648632	4.5	14	28	272	115	6.14	7
eddy	24-06-2016	43.994827	-69.648632	5.5	14	28	225	112	4.99	7
eddy	24-06-2016	43.994827	-69.648632	6.5	14	28	211	117	4.28	7
eddy	24-06-2016	43.994827	-69.648632	7.5	14	28	179	113	10.81	7
eddy	24-06-2016	43.994827	-69.648632	8.5	14	28	140	129	7.95	7
eddy	24-06-2016	43.994827	-69.648632	9.5	14	28	109	125	8.88	7
eddy	27-07-2016	43.994827	-69.648632	0.5	21	19.5	71	380	13.60	8
eddy	27-07-2016	43.994827	-69.648632	1.5	21	19.5	214	323	6.00	8
eddy	27-07-2016	43.994827	-69.648632	2.5	21	19.5	165	314	5.47	8
eddy	27-07-2016	43.994827	-69.648632	3.5	21	19.5	130	330	4.74	8
eddy	27-07-2016	43.994827	-69.648632	4.5	21	19.5	136	302	5.51	8
eddy	27-07-2016	43.994827	-69.648632	5.5	21	19.5	81	303	4.94	8
eddy	27-07-2016	43.994827	-69.648632	6.5	21	19.5	100	269	3.66	8
eddy	27-07-2016	43.994827	-69.648632	7.5	21	19.5	91	277	3.45	8
eddy	27-07-2016	43.994827	-69.648632	8.5	21	19.5	91	238	3.47	8
eddy	27-07-2016	43.994827	-69.648632	9.5	21	19.5	79	241	2.36	8
eddy	22-09-2016	43.994827	-69.648632	0.5	17	28	0	360	12.44	10
eddy	22-09-2016	43.994827	-69.648632	1.5	17	28	105	365	11.31	10
eddy	22-09-2016	43.994827	-69.648632	2.5	17	28	154	268	12.41	10
eddy	22-09-2016	43.994827	-69.648632	3.5	17	28	148	361	11.08	10
eddy	22-09-2016	43.994827	-69.648632	4.5	17	28	182	276	6.53	10
eddy	22-09-2016	43.994827	-69.648632	5.5	17	28	223	331	8.96	10
eddy	22-09-2016	43.994827	-69.648632	6.5	17	28	241	277	7.47	10
eddy	22-09-2016	43.994827	-69.648632	7.5	17	28	215	325	7.46	10
eddy	22-09-2016	43.994827	-69.648632	8.5	17	28	188	305	5.97	10
eddy	22-09-2016	43.994827	-69.648632	9.5	17	28	220	297	9.01	10
eddy	9/11/16	43.994827	-69.648632	0.5	10.5	35	8	84	16.70	12
eddy	9/11/16	43.994827	-69.648632	1.5	10.5	35	128	100	10.21	12
eddy	9/11/16	43.994827	-69.648632	2.5	10.5	35	216	135	14.67	12
eddy	9/11/16	43.994827	-69.648632	3.5	10.5	35	215	95	11.86	12
eddy	9/11/16	43.994827	-69.648632	4.5	10.5	35	211	92	9.95	12
eddy	9/11/16	43.994827	-69.648632	5.5	10.5	35	150	121	10.31	12
eddy	9/11/16	43.994827	-69.648632	6.5	10.5	35	143	73	10.52	12
eddy	9/11/16	43.994827	-69.648632	7.5	10.5	35	184	69	10.89	12
eddy	9/11/16	43.994827	-69.648632	8.5	10.5	35	212	78	10.75	12
eddy	9/11/16	43.994827	-69.648632	9.5	10.5	35	215	53	8.41	12
