## Supplemental Table 3 for "Mud, microbes, and macrofauna: seasonal dynamics of the iron biogeochemical cycle in an intertidal mudflat"

### Sheet: Sheet1
	Ecostate 1			Ecostate 2			Ecostate 3			Ecostate 4			Ecostate 5			Ecostate 6			Ecostate 7
	OTU%	Taxa	Phlya/Class	OTU%	Taxa	Phlya/Class	OTU%	Taxa	Phlya/Class	OTU%	Taxa	Phlya/Class	OTU%	Taxa	Phlya/Class	OTU%	Taxa	Phlya/Class	OTU%	Taxa	Phlya/Class
	6.9	g__Desulfococcus	Delta	6.24	f__Desulfobulbaceae	Delta	7.73	c__Gammaproteobacteria	Gamma	6.445	f__Flavobacteriaceae	Bacteroidetes	9.225	o__Alteromonadales(100)f__OM60	Gamma	14.31	f__Flavobacteriaceae	Bacteroidetes	8.44	g__Desulfococcus	Delta
	6.69	f__Desulfobulbaceae	Delta	6.08	c__Gammaproteobacteria	Gamma	6.485	f__Flavobacteriaceae	Bacteroidetes	5.26	f__Desulfobulbaceae	Delta	7.56	f__Flavobacteriaceae	Bacteroidetes	6.31	f__[Marinicellaceae]_unclassified	Gamma	7.4	g__Bacteroides	Bacteroidetes
	5.24	c__Gammaproteobacteria	Gamma	5.28	g__Desulfococcus	Delta	6.22	f__Piscirickettsiaceae	Gamma	4.83	g__Pseudoalteromonas	Gamma	4.72	f__Desulfobulbaceae	Delta	5.84	f__Cryomorphaceae_unclassified	Bacteroidetes	5.98	f__Desulfobulbaceae	Delta
	4.42	c__OS-K	Acidobacteria	4.53	f__Piscirickettsiaceae	Gamma	4.775	f__[Marinicellaceae]_unclassified	Gamma	4.225	c__Gammaproteobacteria	Gamma	4.605	o__Bacteroidales_unclassified	Bacteroidetes	4.13	o__Bacteroidales_unclassified	Bacteroidetes	4.33	c__Gammaproteobacteria	Gamma
	3.18	f__Piscirickettsiaceae	Gamma	4.16	f__Flavobacteriaceae	Bacteroidetes	4.35	f__Desulfobulbaceae	Delta	4.05	f__Helicobacteraceae_unclassified	Epsilon	4.085	f__[Marinicellaceae]_unclassified	Gamma	3.74	f__Piscirickettsiaceae	Gamma	3.42	c__OS-K	Acidobacteria
	3.12	f__Pirellulaceae	Planctomycetes	3.54	f__[Marinicellaceae]_unclassified	Gamma	4.255	o__Alteromonadales_f__OM60	Gamma	3.815	f__Rhodobacteraceae_unclassified	Alpha	4.055	c__OS-K	Gamma	3.63	c__Gammaproteobacteria	Gamma	3.11	c__Deltaproteobacteria_unclassified	Delta
	3.04	p__Bacteroidetes	Bacteroidetes	3.53	o__Bacteroidales_unclassified	Bacteroidetes	4.235	f__Pirellulaceae	Planctomycetes	3.715	g__Desulfococcus	Delta	4.03	f__Flammeovirgaceae_unclassified	Bacteroidetes	3.6	f__Desulfobulbaceae	Delta	2.33	f__Pirellulaceae_unclassified	Planctomycetes
	2.94	o__Bacteroidales	Bacteroidetes	3.51	f__Flammeovirgaceae_unclassified	Bacteroidetes	4	f__Flammeovirgaceae_unclassified	Bacteroidetes	3.705	c__OS-K	Gamma	3.645	c__Gammaproteobacteria	Gamma	3.5	o__Alteromonadales_f__OM60	Gamma	2.27	f__Piscirickettsiaceae	Gamma
	2.89	f__[Marinicellaceae]	Gamma	3.38	f__Pirellulaceae	Planctomycetes	3.21	g__Desulfococcus	Delta	3.55	f__[Marinicellaceae]_unclassified	Gamma	3.53	p__Bacteroidetes	Bacteroidetes	3.41	g__Eudoraea;s__adriatica	Bacteroidetes	2.26	p__Bacteroidetes	Bacteroidetes
	2.83	c__Deltaproteobacteria	Delta	3.09	c__OS-K	Gamma	2.47	o__Bacteroidales_unclassified	Bacteroidetes	2.785	o__Bacteroidales_unclassified	Bacteroidetes	2.96	f__Piscirickettsiaceae	Gamma	3.35	f__Rhodobacteraceae_unclassified	Alpha	1.97	f__Flammeovirgaceae_unclassified	Bacteroidetes
	2.75	f__Flammeovirgaceae	Bacteroidetes	3.04	p__Bacteroidetes	Bacteroidetes	2.215	p__Bacteroidetes	Bacteroidetes	2.65	f__Flammeovirgaceae_unclassified	Bacteroidetes	2.79	f__Rhodobacteraceae_unclassified	Alpha	3.2	p__Bacteroidetes	Bacteroidetes	1.82	o__Chromatiales_unclassified	Gamma
	2.33	f__Flavobacteriaceae	Bacteroidetes	2.89	o__Alteromonadales(100)f__OM60	Gamma	2.15	o__Chromatiales_unclassified	Gamma	2.575	g__Eudoraea;s__adriatica	Bacteroidetes	2.345	o__Clostridiales_unclassified	Firmicutes	3.02	f__Flammeovirgaceae_unclassified	Bacteroidetes	1.8	o__Bacteroidales_unclassified	Bacteroidetes
	1.99	o__Chromatiales	Gamma	2.05	o__Chromatiales_unclassified	Gamma	2.115	c__OS-K	Acidobacteria	2.545	o__Clostridiales_unclassified	Firmicutes	2.245	g__Eudoraea;s__adriatica	Bacteroidetes	2.77	f__Saprospiraceae_unclassified	Bacteroidetes	1.59	o__MSBL9_unclassified	Planctomycetes
	1.93	o__Alteromonadales(100)f__OM60	Gamma	1.8	c__Deltaproteobacteria_unclassified	Delta	2.07	f__Rhodobacteraceae_unclassified	Alpha	2.47	p__Bacteroidetes	Bacteroidetes	2.06	o__Chromatiales_unclassified	Gamma	2.75	c__OS-K	Acidobacteria	1.58	f__Lachnospiraceae_unclassified	Firmicutes
	1.65	c__RB25	Acidobacteria	1.48	o__HOC36_unclassified	Gamma	1.96	f__Saprospiraceae_unclassified	Bacteroidetes	2.25	f__Piscirickettsiaceae	Gamma	2.035	g__Desulfococcus	Delta	2.56	g__Pseudoalteromonas	Gamma	1.49	f__[Marinicellaceae]_unclassified	Gamma
	1.43	f__Caldithrixaceae	Caldithrix	1.21	c__RB25_unclassified	Acidobacteria	1.72	f__Pirellulaceae_unclassified	Planctomycetes	2.045	o__Alteromonadales_f__OM60	Gamma	2.005	f__Cryomorphaceae_unclassified	Bacteroidetes	1.75	o__Chromatiales_unclassified	Gamma	1.46	f__Flavobacteriaceae	Bacteroidetes
	1.31	o__MSBL9	Planctomycetes	1.18	f__Saprospiraceae_unclassified	Bacteroidetes	1.72	f__Cryomorphaceae_unclassified	Bacteroidetes	2.025	o__Chromatiales_unclassified	Gamma	1.945	f__Pirellulaceae	Planctomycetes	1.59	o__HOC36_unclassified	Gamma	1.39	c__RB25_unclassified	Acidobacteria
	1.23	o__Myxococcales	Delta	1.13	f__Pirellulaceae_unclassified	Planctomycetes	1.55	o__HOC36_unclassified	Gamma	1.55	c__Deltaproteobacteria_unclassified	Delta	1.44	f__Helicobacteraceae_unclassified	Epsilon	1.58	f__Pirellulaceae	Planctomycetes	1.21	o__Myxococcales_unclassified	Delta
	1.11	o__HOC36	Gamma	1.07	o__Myxococcales_unclassified	Delta	1.365	g__Eudoraea;s__adriatica	Bacteroidetes	1.465	f__Pirellulaceae	Planctomycetes	1.365	o__HOC36_unclassified	Gamma	1.56	g__Desulfococcus	Delta	1.2	f__Caldithrixaceae(100)	Caldithrix
	1.1	g__Eudoraea;s__adriatica	Bacteroidetes	1.06	g__Eudoraea;s__adriatica	Bacteroidetes	1.03	o__Myxococcales_unclassified	Delta	1.425	f__Cryomorphaceae_unclassified	Bacteroidetes	1.075	f__Pirellulaceae_unclassified(100);	Planctomycetes	1.18	f__Pirellulaceae_unclassified	Planctomycetes	1.16	o__HOC36_unclassified	Gamma
	0.99	c__Gemm-2	Gemmatimonadetes	0.97	f__Cryomorphaceae_unclassified	Bacteroidetes	1.03	o__Rhizobiales_unclassified	Alpha	1.36	o__HOC36_unclassified	Gamma	1.075	f__Saprospiraceae_unclassified	Bacteroidetes	73.78			1.05	g__Faecalibacterium(60);s__prausnitzii	Firmicutes
	0.97	;f__Pirellulaceae	Planctomycetes	61.22			0.95	c__Deltaproteobacteria_unclassified	Delta	1.355	o__Rhizobiales_unclassified	Alpha	1.005	f__Ignavibacteriaceae_unclassified	Chlorobi				0.98	o__GCA004_unclassified	Chloroflexi
	0.96	f__Ignavibacteriaceae	Chlorobi				67.605			0.95	o__Myxococcales_unclassified	Delta	0.98	o__Rhizobiales_unclassified	Alpha				0.97	o__Alteromonadales_f__OM60	Gamma
	61									0.95	o__GCA004_unclassified	Chloroflexi	70.78						59.21
										61.55
	12.04	Gamma		23.66	Gamma		26.68	Gamma		23.99	Gamma		27.395	Gamma		23.08	Gamma		12.04	Gamma
	18.74	Delta		14.39	Delta		9.54	Delta		11.475	Delta		6.755	Delta		5.16	Delta		18.74	Delta
	14.89	Bacteroidetes		17.45	Bacteroidetes		21.935	Bacteroidetes		18.35	Bacteroidetes		25.05	Bacteroidetes		36.68	Bacteroidetes		14.89	Bacteroidetes
	24.97	putative anaerobe		17.92	putative anaerobe		14.16	putative anaerobe		18.515	putative anaerobe		15.765	putative anaerobe		11.04	putative anaerobe		85.8	putative anaerobe
	6.74	putative aerobe		8.11	putative aerobe		12.21	putative aerobe		23.865	putative aerobe		20.71	putative aerobe		32.96	putative aerobe		3.7	putative aerobe
		Color Codes
		Red: Likely Obligate Anaerobes
		Purple: Presumptive Anaerobe
		Green: Likely Aerobes
